# ClonoDynamics enables replicate-resolved inference of longitudinal T cell receptor repertoire dynamics

**DOI:** 10.64898/2026.09.24.754170

**Authors:** Ilenia Aversa, Raffaella Gallo, Antonio Abatino, Francesca Iannone, Lisa Isdraele, Caterina Giordano, Michael Marrano, Giuseppe Fiume, Camillo Palmieri, Giovanni Cuda

## Abstract

Longitudinal T cell receptor repertoire analysis can confound biological change with measurement noise and estimator-induced structure. We developed ClonoDynamics, a framework integrating latent abundance inference with replicate-decoupled estimates of directional change and cross-replicate displacement covariance. Pseudo-longitudinal series assembled from 12 independently processed technical measurements of one biological sample revealed apparent restoring dynamics caused by reusing measurements for conditioning and change estimation. Separating these roles between replicates largely removed this artifact. Synthetic controls preserving empirical detection patterns showed dose-dependent recovery of temporal accumulation, resolving the two larger imposed effects but not the smallest. Applied to TCRβ repertoires from ten healthy adults sampled weekly for six weeks, ClonoDynamics identified abundance-dependent directional change and shared fluctuations exceeding the technical reference. Within the analyzed abundance domain, these fluctuations showed no consistent positive accumulation over 1–5 weeks. ClonoDynamics provides an experimentally benchmarked framework for distinguishing estimator-induced patterns, replicate-consistent longitudinal variation, and temporal accumulation.

**One Sentence Summary:** ClonoDynamics combines technical replication and pseudo-longitudinal benchmarking to distinguish estimator-induced artifacts from replicate-consistent T cell receptor repertoire changes and assess their accumulation over time.
