## Supplementary Data 12 for "ClonoDynamics enables replicate-resolved inference of longitudinal T cell receptor repertoire dynamics"

### Sheet: Foglio1
SRA accession	study	object_status	bioproject_accession	biosample_accession	sample_name	library_ID	title	library_strategy	library_source	library_selection	library_layout	platform	instrument_model	design_description	filetype	filename	filename2	filename3	filename4	assembly	fasta_file
SRR40686531	SRP694925	new	PRJNA1457834	SAMN57475828	1_1-1	1_1-1.fastq.gz	TCR-seq of homo sapiens: adult PBMC	AMPLICON	TRANSCRIPTOMIC	RT-PCR	single	ION_TORRENT	Ion Torrent S5	Pt 1 -week1 -rep1	fastq	1_1-1.fastq.gz
SRR40686530	SRP694925	new	PRJNA1457834	SAMN57475829	1_1-2	1_1-2.fastq.gz	TCR-seq of homo sapiens: adult PBMC	AMPLICON	TRANSCRIPTOMIC	RT-PCR	single	ION_TORRENT	Ion Torrent S5	Pt 1 -week1 -rep2	fastq	1_1-2.fastq.gz
SRR40686505	SRP694925	new	PRJNA1457834	SAMN57475830	1_2-1	1_2-1.fastq.gz	TCR-seq of homo sapiens: adult PBMC	AMPLICON	TRANSCRIPTOMIC	RT-PCR	single	ION_TORRENT	Ion Torrent S5	Pt 1 -week2 -rep1	fastq	1_2-1.fastq.gz
SRR40686494	SRP694925	new	PRJNA1457834	SAMN57475831	1_2-2	1_2-2.fastq.gz	TCR-seq of homo sapiens: adult PBMC	AMPLICON	TRANSCRIPTOMIC	RT-PCR	single	ION_TORRENT	Ion Torrent S5	Pt 1 -week2 -rep2	fastq	1_2-2.fastq.gz
SRR40686483	SRP694925	new	PRJNA1457834	SAMN57475832	1_3-1	1_3-1.fastq.gz	TCR-seq of homo sapiens: adult PBMC	AMPLICON	TRANSCRIPTOMIC	RT-PCR	single	ION_TORRENT	Ion Torrent S5	Pt 1 -week3 -rep1	fastq	1_3-1.fastq.gz
SRR40686472	SRP694925	new	PRJNA1457834	SAMN57475833	1_3-2	1_3-2.fastq.gz	TCR-seq of homo sapiens: adult PBMC	AMPLICON	TRANSCRIPTOMIC	RT-PCR	single	ION_TORRENT	Ion Torrent S5	Pt 1 -week3 -rep2	fastq	1_3-2.fastq.gz
SRR40686461	SRP694925	new	PRJNA1457834	SAMN57475834	1_4-1	1_4-1.fastq.gz	TCR-seq of homo sapiens: adult PBMC	AMPLICON	TRANSCRIPTOMIC	RT-PCR	single	ION_TORRENT	Ion Torrent S5	Pt 1 -week4 -rep1	fastq	1_4-1.fastq.gz
SRR40686450	SRP694925	new	PRJNA1457834	SAMN57475835	1_4-2	1_4-2.fastq.gz	TCR-seq of homo sapiens: adult PBMC	AMPLICON	TRANSCRIPTOMIC	RT-PCR	single	ION_TORRENT	Ion Torrent S5	Pt 1 -week4 -rep2	fastq	1_4-2.fastq.gz
SRR40686439	SRP694925	new	PRJNA1457834	SAMN57475836	1_5-1	1_5-1.fastq.gz	TCR-seq of homo sapiens: adult PBMC	AMPLICON	TRANSCRIPTOMIC	RT-PCR	single	ION_TORRENT	Ion Torrent S5	Pt 1 -week5 -rep1	fastq	1_5-1.fastq.gz
SRR40686428	SRP694925	new	PRJNA1457834	SAMN57475837	1_5-2	1_5-2.fastq.gz	TCR-seq of homo sapiens: adult PBMC	AMPLICON	TRANSCRIPTOMIC	RT-PCR	single	ION_TORRENT	Ion Torrent S5	Pt 1 -week5 -rep2	fastq	1_5-2.fastq.gz
SRR40686529	SRP694925	new	PRJNA1457834	SAMN57475838	1_6-1	1_6-1.fastq.gz	TCR-seq of homo sapiens: adult PBMC	AMPLICON	TRANSCRIPTOMIC	RT-PCR	single	ION_TORRENT	Ion Torrent S5	Pt 1 -week6 -rep1	fastq	1_6-1.fastq.gz
SRR40686518	SRP694925	new	PRJNA1457834	SAMN57475839	1_6-2	1_6-2.fastq.gz	TCR-seq of homo sapiens: adult PBMC	AMPLICON	TRANSCRIPTOMIC	RT-PCR	single	ION_TORRENT	Ion Torrent S5	Pt 1 -week6 -rep2	fastq	1_6-2.fastq.gz
SRR40686513	SRP694925	new	PRJNA1457834	SAMN57475840	10_1-1	10_1-1.fastq.gz	TCR-seq of homo sapiens: adult PBMC	AMPLICON	TRANSCRIPTOMIC	RT-PCR	single	ION_TORRENT	Ion Torrent S5	Pt 10 -week1 -rep1	fastq	10_1-1.fastq.gz
SRR40686512	SRP694925	new	PRJNA1457834	SAMN57475841	10_1-2	10_1-2.fastq.gz	TCR-seq of homo sapiens: adult PBMC	AMPLICON	TRANSCRIPTOMIC	RT-PCR	single	ION_TORRENT	Ion Torrent S5	Pt 10-week1 -rep2	fastq	10_1-2.fastq.gz
SRR40686511	SRP694925	new	PRJNA1457834	SAMN57475842	10_2-1	10_2-1.fastq.gz	TCR-seq of homo sapiens: adult PBMC	AMPLICON	TRANSCRIPTOMIC	RT-PCR	single	ION_TORRENT	Ion Torrent S5	Pt 10 -week2 -rep1	fastq	10_2-1.fastq.gz
SRR40686510	SRP694925	new	PRJNA1457834	SAMN57475843	10_2-2	10_2-2.fastq.gz	TCR-seq of homo sapiens: adult PBMC	AMPLICON	TRANSCRIPTOMIC	RT-PCR	single	ION_TORRENT	Ion Torrent S5	Pt 10 -week2 -rep2	fastq	10_2-2.fastq.gz
SRR40686509	SRP694925	new	PRJNA1457834	SAMN57475844	10_3-1	10_3-1.fastq.gz	TCR-seq of homo sapiens: adult PBMC	AMPLICON	TRANSCRIPTOMIC	RT-PCR	single	ION_TORRENT	Ion Torrent S5	Pt 10 -week3 -rep1	fastq	10_3-1.fastq.gz
SRR40686508	SRP694925	new	PRJNA1457834	SAMN57475845	10_3-2	10_3-2.fastq.gz	TCR-seq of homo sapiens: adult PBMC	AMPLICON	TRANSCRIPTOMIC	RT-PCR	single	ION_TORRENT	Ion Torrent S5	Pt 10 -week3 -rep2	fastq	10_3-2.fastq.gz
SRR40686507	SRP694925	new	PRJNA1457834	SAMN57475846	10_4-1	10_4-1.fastq.gz	TCR-seq of homo sapiens: adult PBMC	AMPLICON	TRANSCRIPTOMIC	RT-PCR	single	ION_TORRENT	Ion Torrent S5	Pt 10 -week4 -rep1	fastq	10_4-1.fastq.gz
SRR40686506	SRP694925	new	PRJNA1457834	SAMN57475847	10_4-2	10_4-2.fastq.gz	TCR-seq of homo sapiens: adult PBMC	AMPLICON	TRANSCRIPTOMIC	RT-PCR	single	ION_TORRENT	Ion Torrent S5	Pt 10 -week4 -rep2	fastq	10_4-2.fastq.gz
SRR40686504	SRP694925	new	PRJNA1457834	SAMN57475848	10_5-1	10_5-1.fastq.gz	TCR-seq of homo sapiens: adult PBMC	AMPLICON	TRANSCRIPTOMIC	RT-PCR	single	ION_TORRENT	Ion Torrent S5	Pt 10 -week5 -rep1	fastq	10_5-1.fastq.gz
SRR40686503	SRP694925	new	PRJNA1457834	SAMN57475849	10_5-2	10_5-2.fastq.gz	TCR-seq of homo sapiens: adult PBMC	AMPLICON	TRANSCRIPTOMIC	RT-PCR	single	ION_TORRENT	Ion Torrent S5	Pt 10 -week5 -rep2	fastq	10_5-2.fastq.gz
SRR40686502	SRP694925	new	PRJNA1457834	SAMN57475850	10_6-1	10_6-1.fastq.gz	TCR-seq of homo sapiens: adult PBMC	AMPLICON	TRANSCRIPTOMIC	RT-PCR	single	ION_TORRENT	Ion Torrent S5	Pt 10 -week6 -rep1	fastq	10_6-1.fastq.gz
SRR40686501	SRP694925	new	PRJNA1457834	SAMN57475851	10_6-2	10_6-2.fastq.gz	TCR-seq of homo sapiens: adult PBMC	AMPLICON	TRANSCRIPTOMIC	RT-PCR	single	ION_TORRENT	Ion Torrent S5	Pt 10 -week6 -rep2	fastq	10_6-2.fastq.gz
SRR40686500	SRP694925	new	PRJNA1457834	SAMN57475852	2_1-1	2_1-1.fastq.gz	TCR-seq of homo sapiens: adult PBMC	AMPLICON	TRANSCRIPTOMIC	RT-PCR	single	ION_TORRENT	Ion Torrent S5	Pt 2 -week1 -rep1	fastq	2_1-1.fastq.gz
SRR40686499	SRP694925	new	PRJNA1457834	SAMN57475853	2_1-2	2_1-2.fastq.gz	TCR-seq of homo sapiens: adult PBMC	AMPLICON	TRANSCRIPTOMIC	RT-PCR	single	ION_TORRENT	Ion Torrent S5	Pt 2 -week1 -rep2	fastq	2_1-2.fastq.gz
SRR40686498	SRP694925	new	PRJNA1457834	SAMN57475854	2_2-1	2_2-1.fastq.gz	TCR-seq of homo sapiens: adult PBMC	AMPLICON	TRANSCRIPTOMIC	RT-PCR	single	ION_TORRENT	Ion Torrent S5	Pt 2 -week2 -rep1	fastq	2_2-1.fastq.gz
SRR40686497	SRP694925	new	PRJNA1457834	SAMN57475855	2_2-2	2_2-2.fastq.gz	TCR-seq of homo sapiens: adult PBMC	AMPLICON	TRANSCRIPTOMIC	RT-PCR	single	ION_TORRENT	Ion Torrent S5	Pt 2 -week2 -rep2	fastq	2_2-2.fastq.gz
SRR40686496	SRP694925	new	PRJNA1457834	SAMN57475858	2_4-1	2_4-1.fastq.gz	TCR-seq of homo sapiens: adult PBMC	AMPLICON	TRANSCRIPTOMIC	RT-PCR	single	ION_TORRENT	Ion Torrent S5	Pt 2 -week4 -rep1	fastq	2_4-1.fastq.gz
SRR40686495	SRP694925	new	PRJNA1457834	SAMN57475859	2_4-2	2_4-2.fastq.gz	TCR-seq of homo sapiens: adult PBMC	AMPLICON	TRANSCRIPTOMIC	RT-PCR	single	ION_TORRENT	Ion Torrent S5	Pt 2 -week4 -rep2	fastq	2_4-2.fastq.gz
SRR40686493	SRP694925	new	PRJNA1457834	SAMN57475860	2_5-1	2_5-1.fastq.gz	TCR-seq of homo sapiens: adult PBMC	AMPLICON	TRANSCRIPTOMIC	RT-PCR	single	ION_TORRENT	Ion Torrent S5	Pt 2 -week5 -rep1	fastq	2_5-1.fastq.gz
SRR40686492	SRP694925	new	PRJNA1457834	SAMN57475861	2_5-2	2_5-2.fastq.gz	TCR-seq of homo sapiens: adult PBMC	AMPLICON	TRANSCRIPTOMIC	RT-PCR	single	ION_TORRENT	Ion Torrent S5	Pt 2 -week5 -rep2	fastq	2_5-2.fastq.gz
SRR40686491	SRP694925	new	PRJNA1457834	SAMN57475862	2_6-1	2_6-1.fastq.gz	TCR-seq of homo sapiens: adult PBMC	AMPLICON	TRANSCRIPTOMIC	RT-PCR	single	ION_TORRENT	Ion Torrent S5	Pt 2 -week6 -rep1	fastq	2_6-1.fastq.gz
SRR40686490	SRP694925	new	PRJNA1457834	SAMN57475863	2_6-2	2_6-2.fastq.gz	TCR-seq of homo sapiens: adult PBMC	AMPLICON	TRANSCRIPTOMIC	RT-PCR	single	ION_TORRENT	Ion Torrent S5	Pt 2 -week6 -rep2	fastq	2_6-2.fastq.gz
SRR40686489	SRP694925	new	PRJNA1457834	SAMN57475864	3_1-1	3_1-1.fastq.gz	TCR-seq of homo sapiens: adult PBMC	AMPLICON	TRANSCRIPTOMIC	RT-PCR	single	ION_TORRENT	Ion Torrent S5	Pt 3 -week1 -rep1	fastq	3_1-1.fastq.gz
SRR40686488	SRP694925	new	PRJNA1457834	SAMN57475865	3_1-2	3_1-2.fastq.gz	TCR-seq of homo sapiens: adult PBMC	AMPLICON	TRANSCRIPTOMIC	RT-PCR	single	ION_TORRENT	Ion Torrent S5	Pt 3 -week1 -rep2	fastq	3_1-2.fastq.gz
SRR40686487	SRP694925	new	PRJNA1457834	SAMN57475866	3_2-1	3_2-1.fastq.gz	TCR-seq of homo sapiens: adult PBMC	AMPLICON	TRANSCRIPTOMIC	RT-PCR	single	ION_TORRENT	Ion Torrent S5	Pt 3 -week2 -rep1	fastq	3_2-1.fastq.gz
SRR40686486	SRP694925	new	PRJNA1457834	SAMN57475867	3_2-2	3_2-2.fastq.gz	TCR-seq of homo sapiens: adult PBMC	AMPLICON	TRANSCRIPTOMIC	RT-PCR	single	ION_TORRENT	Ion Torrent S5	Pt 3 -week2 -rep2	fastq	3_2-2.fastq.gz
SRR40686485	SRP694925	new	PRJNA1457834	SAMN57475870	3_4-1	3_4-1.fastq.gz	TCR-seq of homo sapiens: adult PBMC	AMPLICON	TRANSCRIPTOMIC	RT-PCR	single	ION_TORRENT	Ion Torrent S5	Pt 3 -week4 -rep1	fastq	3_4-1.fastq.gz
SRR40686484	SRP694925	new	PRJNA1457834	SAMN57475871	3_4-2	3_4-2.fastq.gz	TCR-seq of homo sapiens: adult PBMC	AMPLICON	TRANSCRIPTOMIC	RT-PCR	single	ION_TORRENT	Ion Torrent S5	Pt 3 -week4 -rep2	fastq	3_4-2.fastq.gz
SRR40686482	SRP694925	new	PRJNA1457834	SAMN57475872	3_5-1	3_5-1.fastq.gz	TCR-seq of homo sapiens: adult PBMC	AMPLICON	TRANSCRIPTOMIC	RT-PCR	single	ION_TORRENT	Ion Torrent S5	Pt 3 -week5 -rep1	fastq	3_5-1.fastq.gz
SRR40686481	SRP694925	new	PRJNA1457834	SAMN57475873	3_5-2	3_5-2.fastq.gz	TCR-seq of homo sapiens: adult PBMC	AMPLICON	TRANSCRIPTOMIC	RT-PCR	single	ION_TORRENT	Ion Torrent S5	Pt 3 -week5 -rep2	fastq	3_5-2.fastq.gz
SRR40686480	SRP694925	new	PRJNA1457834	SAMN57475874	3_6-1	3_6-1.fastq.gz	TCR-seq of homo sapiens: adult PBMC	AMPLICON	TRANSCRIPTOMIC	RT-PCR	single	ION_TORRENT	Ion Torrent S5	Pt 3 -week6 -rep1	fastq	3_6-1.fastq.gz
SRR40686479	SRP694925	new	PRJNA1457834	SAMN57475875	3_6-2	3_6-2.fastq.gz	TCR-seq of homo sapiens: adult PBMC	AMPLICON	TRANSCRIPTOMIC	RT-PCR	single	ION_TORRENT	Ion Torrent S5	Pt 3 -week6 -rep2	fastq	3_6-2.fastq.gz
SRR40686478	SRP694925	new	PRJNA1457834	SAMN57475876	4_1-1	4_1-1.fastq.gz	TCR-seq of homo sapiens: adult PBMC	AMPLICON	TRANSCRIPTOMIC	RT-PCR	single	ION_TORRENT	Ion Torrent S5	Pt 4 -week1 -rep1	fastq	4_1-1.fastq.gz
SRR40686477	SRP694925	new	PRJNA1457834	SAMN57475877	4_1-2	4_1-2.fastq.gz	TCR-seq of homo sapiens: adult PBMC	AMPLICON	TRANSCRIPTOMIC	RT-PCR	single	ION_TORRENT	Ion Torrent S5	Pt 4 -week1 -rep2	fastq	4_1-2.fastq.gz
SRR40686476	SRP694925	new	PRJNA1457834	SAMN57475878	4_2-1	4_2-1.fastq.gz	TCR-seq of homo sapiens: adult PBMC	AMPLICON	TRANSCRIPTOMIC	RT-PCR	single	ION_TORRENT	Ion Torrent S5	Pt 4 -week2 -rep1	fastq	4_2-1.fastq.gz
SRR40686475	SRP694925	new	PRJNA1457834	SAMN57475879	4_2-2	4_2-2.fastq.gz	TCR-seq of homo sapiens: adult PBMC	AMPLICON	TRANSCRIPTOMIC	RT-PCR	single	ION_TORRENT	Ion Torrent S5	Pt 4 -week2 -rep2	fastq	4_2-2.fastq.gz
SRR40686474	SRP694925	new	PRJNA1457834	SAMN57475880	4_3-1	4_3-1.fastq.gz	TCR-seq of homo sapiens: adult PBMC	AMPLICON	TRANSCRIPTOMIC	RT-PCR	single	ION_TORRENT	Ion Torrent S5	Pt 4 -week3 -rep1	fastq	4_3-1.fastq.gz
SRR40686473	SRP694925	new	PRJNA1457834	SAMN57475881	4_3-2	4_3-2.fastq.gz	TCR-seq of homo sapiens: adult PBMC	AMPLICON	TRANSCRIPTOMIC	RT-PCR	single	ION_TORRENT	Ion Torrent S5	Pt 4 -week3 -rep2	fastq	4_3-2.fastq.gz
SRR40686471	SRP694925	new	PRJNA1457834	SAMN57475882	4_4-1	4_4-1.fastq.gz	TCR-seq of homo sapiens: adult PBMC	AMPLICON	TRANSCRIPTOMIC	RT-PCR	single	ION_TORRENT	Ion Torrent S5	Pt 4 -week4 -rep1	fastq	4_4-1.fastq.gz
SRR40686470	SRP694925	new	PRJNA1457834	SAMN57475883	4_4-2	4_4-2.fastq.gz	TCR-seq of homo sapiens: adult PBMC	AMPLICON	TRANSCRIPTOMIC	RT-PCR	single	ION_TORRENT	Ion Torrent S5	Pt 4 -week4 -rep2	fastq	4_4-2.fastq.gz
SRR40686469	SRP694925	new	PRJNA1457834	SAMN57475884	4_5-1	4_5-1.fastq.gz	TCR-seq of homo sapiens: adult PBMC	AMPLICON	TRANSCRIPTOMIC	RT-PCR	single	ION_TORRENT	Ion Torrent S5	Pt 4 -week5 -rep1	fastq	4_5-1.fastq.gz
SRR40686468	SRP694925	new	PRJNA1457834	SAMN57475885	4_5-2	4_5-2.fastq.gz	TCR-seq of homo sapiens: adult PBMC	AMPLICON	TRANSCRIPTOMIC	RT-PCR	single	ION_TORRENT	Ion Torrent S5	Pt 4 -week5 -rep2	fastq	4_5-2.fastq.gz
SRR40686467	SRP694925	new	PRJNA1457834	SAMN57475886	4_6-1	4_6-1.fastq.gz	TCR-seq of homo sapiens: adult PBMC	AMPLICON	TRANSCRIPTOMIC	RT-PCR	single	ION_TORRENT	Ion Torrent S5	Pt 4 -week6 -rep1	fastq	4_6-1.fastq.gz
SRR40686466	SRP694925	new	PRJNA1457834	SAMN57475887	4_6-2	4_6-2.fastq.gz	TCR-seq of homo sapiens: adult PBMC	AMPLICON	TRANSCRIPTOMIC	RT-PCR	single	ION_TORRENT	Ion Torrent S5	Pt 4 -week6 -rep2	fastq	4_6-2.fastq.gz
SRR40686465	SRP694925	new	PRJNA1457834	SAMN57475888	5_1-1	5_1-1.fastq.gz	TCR-seq of homo sapiens: adult PBMC	AMPLICON	TRANSCRIPTOMIC	RT-PCR	single	ION_TORRENT	Ion Torrent S5	Pt 5 -week1 -rep1	fastq	5_1-1.fastq.gz
SRR40686464	SRP694925	new	PRJNA1457834	SAMN57475889	5_1-2	5_1-2.fastq.gz	TCR-seq of homo sapiens: adult PBMC	AMPLICON	TRANSCRIPTOMIC	RT-PCR	single	ION_TORRENT	Ion Torrent S5	Pt 5 -week1 -rep2	fastq	5_1-2.fastq.gz
SRR40686463	SRP694925	new	PRJNA1457834	SAMN57475890	5_2-1	5_2-1.fastq.gz	TCR-seq of homo sapiens: adult PBMC	AMPLICON	TRANSCRIPTOMIC	RT-PCR	single	ION_TORRENT	Ion Torrent S5	Pt 5 -week2 -rep1	fastq	5_2-1.fastq.gz
SRR40686462	SRP694925	new	PRJNA1457834	SAMN57475891	5_2-2	5_2-2.fastq.gz	TCR-seq of homo sapiens: adult PBMC	AMPLICON	TRANSCRIPTOMIC	RT-PCR	single	ION_TORRENT	Ion Torrent S5	Pt 5 -week2 -rep2	fastq	5_2-2.fastq.gz
SRR40686460	SRP694925	new	PRJNA1457834	SAMN57475892	5_3-1	5_3-1.fastq.gz	TCR-seq of homo sapiens: adult PBMC	AMPLICON	TRANSCRIPTOMIC	RT-PCR	single	ION_TORRENT	Ion Torrent S5	Pt 5 -week3 -rep1	fastq	5_3-1.fastq.gz
SRR40686459	SRP694925	new	PRJNA1457834	SAMN57475893	5_3-2	5_3-2.fastq.gz	TCR-seq of homo sapiens: adult PBMC	AMPLICON	TRANSCRIPTOMIC	RT-PCR	single	ION_TORRENT	Ion Torrent S5	Pt 5 -week3 -rep2	fastq	5_3-2.fastq.gz
SRR40686458	SRP694925	new	PRJNA1457834	SAMN57475894	5_4-1	5_4-1.fastq.gz	TCR-seq of homo sapiens: adult PBMC	AMPLICON	TRANSCRIPTOMIC	RT-PCR	single	ION_TORRENT	Ion Torrent S5	Pt 5 -week4 -rep1	fastq	5_4-1.fastq.gz
SRR40686457	SRP694925	new	PRJNA1457834	SAMN57475895	5_4-2	5_4-2.fastq.gz	TCR-seq of homo sapiens: adult PBMC	AMPLICON	TRANSCRIPTOMIC	RT-PCR	single	ION_TORRENT	Ion Torrent S5	Pt 5 -week4 -rep2	fastq	5_4-2.fastq.gz
SRR40686456	SRP694925	new	PRJNA1457834	SAMN57475896	5_5-1	5_5-1.fastq.gz	TCR-seq of homo sapiens: adult PBMC	AMPLICON	TRANSCRIPTOMIC	RT-PCR	single	ION_TORRENT	Ion Torrent S5	Pt 5 -week5 -rep1	fastq	5_5-1.fastq.gz
SRR40686455	SRP694925	new	PRJNA1457834	SAMN57475897	5_5-2	5_5-2.fastq.gz	TCR-seq of homo sapiens: adult PBMC	AMPLICON	TRANSCRIPTOMIC	RT-PCR	single	ION_TORRENT	Ion Torrent S5	Pt 5 -week5 -rep2	fastq	5_5-2.fastq.gz
SRR40686454	SRP694925	new	PRJNA1457834	SAMN57475898	5_6-1	5_6-1.fastq.gz	TCR-seq of homo sapiens: adult PBMC	AMPLICON	TRANSCRIPTOMIC	RT-PCR	single	ION_TORRENT	Ion Torrent S5	Pt 5 -week6 -rep1	fastq	5_6-1.fastq.gz
SRR40686453	SRP694925	new	PRJNA1457834	SAMN57475899	5_6-2	5_6-2.fastq.gz	TCR-seq of homo sapiens: adult PBMC	AMPLICON	TRANSCRIPTOMIC	RT-PCR	single	ION_TORRENT	Ion Torrent S5	Pt 5 -week6 -rep2	fastq	5_6-2.fastq.gz
SRR40686452	SRP694925	new	PRJNA1457834	SAMN57475902	6_2-1	6_2-1.fastq.gz	TCR-seq of homo sapiens: adult PBMC	AMPLICON	TRANSCRIPTOMIC	RT-PCR	single	ION_TORRENT	Ion Torrent S5	Pt 6 -week2 -rep1	fastq	6_2-1.fastq.gz
SRR40686451	SRP694925	new	PRJNA1457834	SAMN57475903	6_2-2	6_2-2.fastq.gz	TCR-seq of homo sapiens: adult PBMC	AMPLICON	TRANSCRIPTOMIC	RT-PCR	single	ION_TORRENT	Ion Torrent S5	Pt 6 -week2 -rep2	fastq	6_2-2.fastq.gz
SRR40686449	SRP694925	new	PRJNA1457834	SAMN57475904	6_3-1	6_3-1.fastq.gz	TCR-seq of homo sapiens: adult PBMC	AMPLICON	TRANSCRIPTOMIC	RT-PCR	single	ION_TORRENT	Ion Torrent S5	Pt 6 -week3 -rep1	fastq	6_3-1.fastq.gz
SRR40686448	SRP694925	new	PRJNA1457834	SAMN57475905	6_3-2	6_3-2.fastq.gz	TCR-seq of homo sapiens: adult PBMC	AMPLICON	TRANSCRIPTOMIC	RT-PCR	single	ION_TORRENT	Ion Torrent S5	Pt 6 -week3 -rep2	fastq	6_3-2.fastq.gz
SRR40686447	SRP694925	new	PRJNA1457834	SAMN57475906	6_4-1	6_4-1.fastq.gz	TCR-seq of homo sapiens: adult PBMC	AMPLICON	TRANSCRIPTOMIC	RT-PCR	single	ION_TORRENT	Ion Torrent S5	Pt 6 -week4 -rep1	fastq	6_4-1.fastq.gz
SRR40686446	SRP694925	new	PRJNA1457834	SAMN57475907	6_4-2	6_4-2.fastq.gz	TCR-seq of homo sapiens: adult PBMC	AMPLICON	TRANSCRIPTOMIC	RT-PCR	single	ION_TORRENT	Ion Torrent S5	Pt 6 -week4 -rep2	fastq	6_4-2.fastq.gz
SRR40686445	SRP694925	new	PRJNA1457834	SAMN57475908	6_5-1	6_5-1.fastq.gz	TCR-seq of homo sapiens: adult PBMC	AMPLICON	TRANSCRIPTOMIC	RT-PCR	single	ION_TORRENT	Ion Torrent S5	Pt 6 -week5 -rep1	fastq	6_5-1.fastq.gz
SRR40686444	SRP694925	new	PRJNA1457834	SAMN57475909	6_5-2	6_5-2.fastq.gz	TCR-seq of homo sapiens: adult PBMC	AMPLICON	TRANSCRIPTOMIC	RT-PCR	single	ION_TORRENT	Ion Torrent S5	Pt 6 -week5 -rep2	fastq	6_5-2.fastq.gz
SRR40686443	SRP694925	new	PRJNA1457834	SAMN57475910	6_6-1	6_6-1.fastq.gz	TCR-seq of homo sapiens: adult PBMC	AMPLICON	TRANSCRIPTOMIC	RT-PCR	single	ION_TORRENT	Ion Torrent S5	Pt 6 -week6 -rep1	fastq	6_6-1.fastq.gz
SRR40686442	SRP694925	new	PRJNA1457834	SAMN57475911	6_6-2	6_6-2.fastq.gz	TCR-seq of homo sapiens: adult PBMC	AMPLICON	TRANSCRIPTOMIC	RT-PCR	single	ION_TORRENT	Ion Torrent S5	Pt 6 -week6 -rep2	fastq	6_6-2.fastq.gz
SRR40686441	SRP694925	new	PRJNA1457834	SAMN57475912	7_1-1	7_1-1.fastq.gz	TCR-seq of homo sapiens: adult PBMC	AMPLICON	TRANSCRIPTOMIC	RT-PCR	single	ION_TORRENT	Ion Torrent S5	Pt 7 -week1 -rep1	fastq	7_1-1.fastq.gz
SRR40686440	SRP694925	new	PRJNA1457834	SAMN57475913	7_1-2	7_1-2.fastq.gz	TCR-seq of homo sapiens: adult PBMC	AMPLICON	TRANSCRIPTOMIC	RT-PCR	single	ION_TORRENT	Ion Torrent S5	Pt 7 -week1 -rep2	fastq	7_1-2.fastq.gz
SRR40686438	SRP694925	new	PRJNA1457834	SAMN57475914	7_2-1	7_2-1.fastq.gz	TCR-seq of homo sapiens: adult PBMC	AMPLICON	TRANSCRIPTOMIC	RT-PCR	single	ION_TORRENT	Ion Torrent S5	Pt 7 -week2 -rep1	fastq	7_2-1.fastq.gz
SRR40686437	SRP694925	new	PRJNA1457834	SAMN57475915	7_2-2	7_2-2.fastq.gz	TCR-seq of homo sapiens: adult PBMC	AMPLICON	TRANSCRIPTOMIC	RT-PCR	single	ION_TORRENT	Ion Torrent S5	Pt 7 -week2 -rep2	fastq	7_2-2.fastq.gz
SRR40686436	SRP694925	new	PRJNA1457834	SAMN57475916	7_3-1	7_3-1.fastq.gz	TCR-seq of homo sapiens: adult PBMC	AMPLICON	TRANSCRIPTOMIC	RT-PCR	single	ION_TORRENT	Ion Torrent S5	Pt 7 -week3 -rep1	fastq	7_3-1.fastq.gz
SRR40686435	SRP694925	new	PRJNA1457834	SAMN57475917	7_3-2	7_3-2.fastq.gz	TCR-seq of homo sapiens: adult PBMC	AMPLICON	TRANSCRIPTOMIC	RT-PCR	single	ION_TORRENT	Ion Torrent S5	Pt 7 -week3 -rep2	fastq	7_3-2.fastq.gz
SRR40686434	SRP694925	new	PRJNA1457834	SAMN57475918	7_4-1	7_4-1.fastq.gz	TCR-seq of homo sapiens: adult PBMC	AMPLICON	TRANSCRIPTOMIC	RT-PCR	single	ION_TORRENT	Ion Torrent S5	Pt 7 -week4 -rep1	fastq	7_4-1.fastq.gz
SRR40686433	SRP694925	new	PRJNA1457834	SAMN57475919	7_4-2	7_4-2.fastq.gz	TCR-seq of homo sapiens: adult PBMC	AMPLICON	TRANSCRIPTOMIC	RT-PCR	single	ION_TORRENT	Ion Torrent S5	Pt 7 -week4 -rep2	fastq	7_4-2.fastq.gz
SRR40686432	SRP694925	new	PRJNA1457834	SAMN57475920	7_5-1	7_5-1.fastq.gz	TCR-seq of homo sapiens: adult PBMC	AMPLICON	TRANSCRIPTOMIC	RT-PCR	single	ION_TORRENT	Ion Torrent S5	Pt 7 -week5 -rep1	fastq	7_5-1.fastq.gz
SRR40686431	SRP694925	new	PRJNA1457834	SAMN57475921	7_5-2	7_5-2.fastq.gz	TCR-seq of homo sapiens: adult PBMC	AMPLICON	TRANSCRIPTOMIC	RT-PCR	single	ION_TORRENT	Ion Torrent S5	Pt 7 -week5 -rep2	fastq	7_5-2.fastq.gz
SRR40686430	SRP694925	new	PRJNA1457834	SAMN57475922	7_6-1	7_6-1.fastq.gz	TCR-seq of homo sapiens: adult PBMC	AMPLICON	TRANSCRIPTOMIC	RT-PCR	single	ION_TORRENT	Ion Torrent S5	Pt 7 -week6 -rep1	fastq	7_6-1.fastq.gz
SRR40686429	SRP694925	new	PRJNA1457834	SAMN57475923	7_6-2	7_6-2.fastq.gz	TCR-seq of homo sapiens: adult PBMC	AMPLICON	TRANSCRIPTOMIC	RT-PCR	single	ION_TORRENT	Ion Torrent S5	Pt 7 -week6 -rep2	fastq	7_6-2.fastq.gz
SRR40686427	SRP694925	new	PRJNA1457834	SAMN57475924	8_1-1	8_1-1.fastq.gz	TCR-seq of homo sapiens: adult PBMC	AMPLICON	TRANSCRIPTOMIC	RT-PCR	single	ION_TORRENT	Ion Torrent S5	Pt 8 -week1 -rep1	fastq	8_1-1.fastq.gz
SRR40686426	SRP694925	new	PRJNA1457834	SAMN57475925	8_1-2	8_1-2.fastq.gz	TCR-seq of homo sapiens: adult PBMC	AMPLICON	TRANSCRIPTOMIC	RT-PCR	single	ION_TORRENT	Ion Torrent S5	Pt 8 -week1 -rep2	fastq	8_1-2.fastq.gz
SRR40686425	SRP694925	new	PRJNA1457834	SAMN57475926	8_2-1	8_2-1.fastq.gz	TCR-seq of homo sapiens: adult PBMC	AMPLICON	TRANSCRIPTOMIC	RT-PCR	single	ION_TORRENT	Ion Torrent S5	Pt 8 -week2 -rep1	fastq	8_2-1.fastq.gz
SRR40686424	SRP694925	new	PRJNA1457834	SAMN57475927	8_2-2	8_2-2.fastq.gz	TCR-seq of homo sapiens: adult PBMC	AMPLICON	TRANSCRIPTOMIC	RT-PCR	single	ION_TORRENT	Ion Torrent S5	Pt 8 -week2 -rep2	fastq	8_2-2.fastq.gz
SRR40686423	SRP694925	new	PRJNA1457834	SAMN57475928	8_3-1	8_3-1.fastq.gz	TCR-seq of homo sapiens: adult PBMC	AMPLICON	TRANSCRIPTOMIC	RT-PCR	single	ION_TORRENT	Ion Torrent S5	Pt 8 -week3 -rep1	fastq	8_3-1.fastq.gz
SRR40686422	SRP694925	new	PRJNA1457834	SAMN57475929	8_3-2	8_3-2.fastq.gz	TCR-seq of homo sapiens: adult PBMC	AMPLICON	TRANSCRIPTOMIC	RT-PCR	single	ION_TORRENT	Ion Torrent S5	Pt 8 -week3 -rep2	fastq	8_3-2.fastq.gz
SRR40686421	SRP694925	new	PRJNA1457834	SAMN57475930	8_4-1	8_4-1.fastq.gz	TCR-seq of homo sapiens: adult PBMC	AMPLICON	TRANSCRIPTOMIC	RT-PCR	single	ION_TORRENT	Ion Torrent S5	Pt 8 -week4 -rep1	fastq	8_4-1.fastq.gz
SRR40686420	SRP694925	new	PRJNA1457834	SAMN57475931	8_4-2	8_4-2.fastq.gz	TCR-seq of homo sapiens: adult PBMC	AMPLICON	TRANSCRIPTOMIC	RT-PCR	single	ION_TORRENT	Ion Torrent S5	Pt 8 -week4 -rep2	fastq	8_4-2.fastq.gz
SRR40686419	SRP694925	new	PRJNA1457834	SAMN57475932	8_5-1	8_5-1.fastq.gz	TCR-seq of homo sapiens: adult PBMC	AMPLICON	TRANSCRIPTOMIC	RT-PCR	single	ION_TORRENT	Ion Torrent S5	Pt 8 -week5 -rep1	fastq	8_5-1.fastq.gz
SRR40686418	SRP694925	new	PRJNA1457834	SAMN57475933	8_5-2	8_5-2.fastq.gz	TCR-seq of homo sapiens: adult PBMC	AMPLICON	TRANSCRIPTOMIC	RT-PCR	single	ION_TORRENT	Ion Torrent S5	Pt 8 -week5 -rep2	fastq	8_5-2.fastq.gz
SRR40686528	SRP694925	new	PRJNA1457834	SAMN57475934	8_6-1	8_6-1.fastq.gz	TCR-seq of homo sapiens: adult PBMC	AMPLICON	TRANSCRIPTOMIC	RT-PCR	single	ION_TORRENT	Ion Torrent S5	Pt 8 -week6 -rep1	fastq	8_6-1.fastq.gz
SRR40686527	SRP694925	new	PRJNA1457834	SAMN57475935	8_6-2	8_6-2.fastq.gz	TCR-seq of homo sapiens: adult PBMC	AMPLICON	TRANSCRIPTOMIC	RT-PCR	single	ION_TORRENT	Ion Torrent S5	Pt 8 -week6 -rep2	fastq	8_6-2.fastq.gz
SRR40686526	SRP694925	new	PRJNA1457834	SAMN57475936	9_1-1	9_1-1.fastq.gz	TCR-seq of homo sapiens: adult PBMC	AMPLICON	TRANSCRIPTOMIC	RT-PCR	single	ION_TORRENT	Ion Torrent S5	Pt 9 -week1 -rep1	fastq	9_1-1.fastq.gz
SRR40686525	SRP694925	new	PRJNA1457834	SAMN57475937	9_1-2	9_1-2.fastq.gz	TCR-seq of homo sapiens: adult PBMC	AMPLICON	TRANSCRIPTOMIC	RT-PCR	single	ION_TORRENT	Ion Torrent S5	Pt 9 -week1 -rep2	fastq	9_1-2.fastq.gz
SRR40686524	SRP694925	new	PRJNA1457834	SAMN57475938	9_2-1	9_2-1.fastq.gz	TCR-seq of homo sapiens: adult PBMC	AMPLICON	TRANSCRIPTOMIC	RT-PCR	single	ION_TORRENT	Ion Torrent S5	Pt 9 -week2 -rep1	fastq	9_2-1.fastq.gz
SRR40686523	SRP694925	new	PRJNA1457834	SAMN57475939	9_2-2	9_2-2.fastq.gz	TCR-seq of homo sapiens: adult PBMC	AMPLICON	TRANSCRIPTOMIC	RT-PCR	single	ION_TORRENT	Ion Torrent S5	Pt 9 -week2 -rep2	fastq	9_2-2.fastq.gz
SRR40686522	SRP694925	new	PRJNA1457834	SAMN57475940	9_3-1	9_3-1.fastq.gz	TCR-seq of homo sapiens: adult PBMC	AMPLICON	TRANSCRIPTOMIC	RT-PCR	single	ION_TORRENT	Ion Torrent S5	Pt 9 -week3 -rep1	fastq	9_3-1.fastq.gz
SRR40686521	SRP694925	new	PRJNA1457834	SAMN57475941	9_3-2	9_3-2.fastq.gz	TCR-seq of homo sapiens: adult PBMC	AMPLICON	TRANSCRIPTOMIC	RT-PCR	single	ION_TORRENT	Ion Torrent S5	Pt 9 -week3 -rep2	fastq	9_3-2.fastq.gz
SRR40686520	SRP694925	new	PRJNA1457834	SAMN57475942	9_4-1	9_4-1.fastq.gz	TCR-seq of homo sapiens: adult PBMC	AMPLICON	TRANSCRIPTOMIC	RT-PCR	single	ION_TORRENT	Ion Torrent S5	Pt 9 -week4 -rep1	fastq	9_4-1.fastq.gz
SRR40686519	SRP694925	new	PRJNA1457834	SAMN57475943	9_4-2	9_4-2.fastq.gz	TCR-seq of homo sapiens: adult PBMC	AMPLICON	TRANSCRIPTOMIC	RT-PCR	single	ION_TORRENT	Ion Torrent S5	Pt 9 -week4 -rep2	fastq	9_4-2.fastq.gz
SRR40686517	SRP694925	new	PRJNA1457834	SAMN57475944	9_5-1	9_5-1.fastq.gz	TCR-seq of homo sapiens: adult PBMC	AMPLICON	TRANSCRIPTOMIC	RT-PCR	single	ION_TORRENT	Ion Torrent S5	Pt 9 -week5 -rep1	fastq	9_5-1.fastq.gz
SRR40686516	SRP694925	new	PRJNA1457834	SAMN57475945	9_5-2	9_5-2.fastq.gz	TCR-seq of homo sapiens: adult PBMC	AMPLICON	TRANSCRIPTOMIC	RT-PCR	single	ION_TORRENT	Ion Torrent S5	Pt 9 -week5 -rep2	fastq	9_5-2.fastq.gz
SRR40686515	SRP694925	new	PRJNA1457834	SAMN57475946	9_6-1	9_6-1.fastq.gz	TCR-seq of homo sapiens: adult PBMC	AMPLICON	TRANSCRIPTOMIC	RT-PCR	single	ION_TORRENT	Ion Torrent S5	Pt 9 -week6 -rep1	fastq	9_6-1.fastq.gz
SRR40686514	SRP694925	new	PRJNA1457834	SAMN57475947	9_6-2	9_6-2.fastq.gz	TCR-seq of homo sapiens: adult PBMC	AMPLICON	TRANSCRIPTOMIC	RT-PCR	single	ION_TORRENT	Ion Torrent S5	Pt 9 -week6 -rep2	fastq	9_6-2.fastq.gz
SRR40811943	SRP694925	new	PRJNA1457834	SAMN63381908	pseudo_1_1	pseudo_1_1.fastq	TCR-seq of homo sapiens: adult PBMC	AMPLICON	TRANSCRIPTOMIC	RT-PCR	single	ION_TORRENT	Ion Torrent S5	pseudo-rep1	fastq	pseudo_1_1.fastq.gz
SRR40811942	SRP694925	new	PRJNA1457834	SAMN63381909	pseudo_1_2	pseudo_1_2.fastq	TCR-seq of homo sapiens: adult PBMC	AMPLICON	TRANSCRIPTOMIC	RT-PCR	single	ION_TORRENT	Ion Torrent S5	pseudo-rep2	fastq	pseudo_1_2.fastq.gz
SRR40811939	SRP694925	new	PRJNA1457834	SAMN63381910	pseudo_1_3	pseudo_1_3.fastq	TCR-seq of homo sapiens: adult PBMC	AMPLICON	TRANSCRIPTOMIC	RT-PCR	single	ION_TORRENT	Ion Torrent S5	pseudo-rep3	fastq	pseudo_1_3.fastq.gz
SRR40811938	SRP694925	new	PRJNA1457834	SAMN63381911	pseudo_1_4	pseudo_1_4.fastq	TCR-seq of homo sapiens: adult PBMC	AMPLICON	TRANSCRIPTOMIC	RT-PCR	single	ION_TORRENT	Ion Torrent S5	pseudo-rep4	fastq	pseudo_1_4.fastq.gz
SRR40811937	SRP694925	new	PRJNA1457834	SAMN63381912	pseudo_1_5	pseudo_1_5.fastq	TCR-seq of homo sapiens: adult PBMC	AMPLICON	TRANSCRIPTOMIC	RT-PCR	single	ION_TORRENT	Ion Torrent S5	pseudo-rep5	fastq	pseudo_1_5.fastq.gz
SRR40811936	SRP694925	new	PRJNA1457834	SAMN63381913	pseudo_1_6	pseudo_1_6.fastq	TCR-seq of homo sapiens: adult PBMC	AMPLICON	TRANSCRIPTOMIC	RT-PCR	single	ION_TORRENT	Ion Torrent S5	pseudo-rep6	fastq	pseudo_1_6.fastq.gz
SRR40811935	SRP694925	new	PRJNA1457834	SAMN63381914	pseudo_1_7	pseudo_1_7.fastq	TCR-seq of homo sapiens: adult PBMC	AMPLICON	TRANSCRIPTOMIC	RT-PCR	single	ION_TORRENT	Ion Torrent S5	pseudo-rep7	fastq	pseudo_1_7.fastq.gz
SRR40811934	SRP694925	new	PRJNA1457834	SAMN63381915	pseudo_1_8	pseudo_1_8.fastq	TCR-seq of homo sapiens: adult PBMC	AMPLICON	TRANSCRIPTOMIC	RT-PCR	single	ION_TORRENT	Ion Torrent S5	pseudo-rep8	fastq	pseudo_1_8.fastq.gz
SRR40811933	SRP694925	new	PRJNA1457834	SAMN63381916	pseudo_1_9	pseudo_1_9.fastq	TCR-seq of homo sapiens: adult PBMC	AMPLICON	TRANSCRIPTOMIC	RT-PCR	single	ION_TORRENT	Ion Torrent S5	pseudo-rep9	fastq	pseudo_1_9.fastq.gz
SRR40811932	SRP694925	new	PRJNA1457834	SAMN63381917	pseudo_1_10	pseudo_1_10.fastq	TCR-seq of homo sapiens: adult PBMC	AMPLICON	TRANSCRIPTOMIC	RT-PCR	single	ION_TORRENT	Ion Torrent S5	pseudo-rep10	fastq	pseudo_1_10.fastq.gz
SRR40811941	SRP694925	new	PRJNA1457834	SAMN63381918	pseudo_1_11	pseudo_1_11.fastq	TCR-seq of homo sapiens: adult PBMC	AMPLICON	TRANSCRIPTOMIC	RT-PCR	single	ION_TORRENT	Ion Torrent S5	pseudo-rep11	fastq	pseudo_1_11.fastq.gz
SRR40811940	SRP694925	new	PRJNA1457834	SAMN63381919	pseudo_1_12	pseudo_1_12.fastq	TCR-seq of homo sapiens: adult PBMC	AMPLICON	TRANSCRIPTOMIC	RT-PCR	single	ION_TORRENT	Ion Torrent S5	pseudo-rep12	fastq	pseudo_1_12.fastq.gz
