## Supplementary Data 1 for "ClonoDynamics enables replicate-resolved inference of longitudinal T cell receptor repertoire dynamics"

### Sheet: README
Supplementary Data — Computational architecture and module map	ClonoDynamics computational implementation, orchestration, and reproducibility
Scope	Map between the current public computational framework, the Methods sections, the canonical Python modules, their principal inputs, and their principal scientific outputs.
Primary purpose	Provide a manuscript-facing and repository-facing reference linking the scientific Methods to the executable ClonoDynamics workflow. Detailed supporting builders and the synthetic positive-control branch are cross-referenced in Supplementary Table X.
Architecture	Numbered scientific modules implement the primary estimators; code/orchestrator_clonodynamics.py embeds the validated orchestration engines for core, pseudo, validation, positive_controls, controls and read-only figure generation.
Analysis / Figures separation	Scientific analysis and publication plotting are separate computational layers. code/05_plotting reads finalized analysis outputs and does not alter inferential results.
Large-data policy	Large clonotype, trajectory and transition tables are stored preferentially as Parquet; compact summaries and manuscript-facing outputs are written as CSV/JSON when appropriate. Large deterministic intermediates need not be duplicated in Supplementary Data workbooks.
Randomization policy	Randomized procedures use explicit frozen seeds. The pseudo-design seed is 12345; primary pseudo/longitudinal analysis and bootstrap procedures use seed 123 where specified; the synthetic positive-control simulation seed is 20260918.
Orchestrator note	The current public entry point is code/orchestrator_clonodynamics.py. The master provides Analysis, Figures and Self-check interfaces; scientific estimators remain modular under code/01_core through code/04_controls, with read-only plotting under code/05_plotting.
Data handling	This workbook documents the computational architecture; it does not alter numerical analysis outputs. Exact pseudo-design manifests, large row-level intermediates and other reproducibility artifacts are archived separately from the manuscript-facing Excel files.
Methods coverage	Sections 2–7 of the STAR Methods draft: repertoire architecture and replicate-resolved latent-state inference; multirepresentation trajectory/transition assembly; pseudo-longitudinal technical references; replicate-decoupled forward dynamics; cross-replicate fluctuation covariance; temporal scaling; interval/composition and operational-observation sensitivity analyses.
Sheet	Role	Rows	Columns	Purpose / manuscript role
Computational_modules	Primary module map	21	8	Links the current canonical public modules/orchestration layers to Methods sections, computational role, principal inputs and principal outputs.

### Sheet: Computational_modules
Order	Python module / layer	Module type	Methods section	Scientific / computational role	Principal input	Principal output	Downstream relationship
0	code/orchestrator_clonodynamics.py	Master launcher	Section 8	Canonical interactive entry point. Provides Analysis, Figures and Self-check; embeds validated orchestration engines but does not implement the scientific estimators themselves.	User-selected datasets/result roots and workflow options.	Dispatch to core, pseudo, validation, positive_controls, controls and read-only figure workflows.	Entry point for the complete public framework.
0.1	Embedded analysis orchestration layer	Orchestration	Section 8	Coordinates execution of core, pseudo, validation, positive-control and robustness blocks; resolves dependencies, routes inputs/outputs and supports conservative resume/fresh/repair behavior where implemented.	Selected analysis block, upstream result roots and run options.	Stage-specific analysis directories, run configurations, manifests and invoked module outputs.	Connects the canonical scientific modules into an executable workflow.
0.2	code/05_plotting/	Read-only figure layer	Section 8	Regenerates publication figures from finalized analysis tables without rerunning or modifying scientific inference.	Frozen outputs from P01–P16 and positive-control summaries.	Main and supplementary publication figures and source-data panels.	Consumes finalized analysis outputs; does not feed back into inference.
1	code/01_core/1-repertoire_characterization.py	Analysis	2.1	Characterizes each technical repertoire independently; computes depth and clonotype count and performs descriptive heavy-tail/tail-model analyses.	Replicate-level repertoire tables with aaSeqCDR3 and readCount/readFraction.	repertoire_characteristics.csv; repertoire_tail_model_scan.csv; characterization manifest.	Descriptive repertoire architecture; fitted tail parameters are not imposed as fixed inputs to Step 2.
2	code/01_core/2-multirepresentation_clonotype_state_inference.py	Analysis / wrapper	2.2–2.8	Performs pair-specific latent/state inference while retaining replicate-resolved observed/state quantities and operational observability evidence.	Complete paired technical-replicate repertoires; code/01_core/noiseK_latent.py.	Pair-level latent/posterior outputs; latent_params_by_pair.csv; latent_pair_qc.csv; downstream multirepresentation state tables.	Primary upstream source for Steps 3 and 4; endpoint observability evidence is reused by Step 16 for threshold reclassification.
2.1	code/01_core/noiseK_latent.py	Statistical engine	2.2–2.7	Implements the negative-binomial paired-replicate observation model, discrete prior, pair-specific parameter estimation and joint/single-replicate posterior inference.	Paired clonotype counts, replicate sequencing depths and model/grid settings supplied by Step 2.	Fitted pair parameters; joint/single-replicate posterior summaries; uncertainty and detectability/dropout quantities; optional full posterior matrices.	Reusable dependency of Step 2; full posterior information can be propagated downstream by Step 5.
3	code/01_core/3-latent_state_and_observation_model_diagnostics.py	Analysis / diagnostic	2.9	Non-filtering characterization of latent-state uncertainty, replicate agreement, detectability and observation-model behavior.	Step-2 clonotype/state outputs.	Clonotype/state-level diagnostic tables, metric summaries, abundance/detection summaries and internal-consistency checks.	Diagnostic validation only; does not modify the states used downstream.
4	code/01_core/4-multirepresentation_trajectory_assembly.py	Analysis	3.1–3.2	Assembles subject × clonotype × time trajectories while preserving latent abundance, observed replicate-resolved quantities, operational state and uncertainty information.	Step-2 multirepresentation clonotype-state table.	multirepresentation_trajectories_long.parquet; included_subject_clones.parquet; trajectory assembly manifest/report.	Primary input for Step 5; the same production module is reused in synthetic positive controls and pseudo upstream construction.
5	code/01_core/5-longitudinal_transition_assembly.py	Analysis	3.3–3.6	Constructs endpoint-paired finite-time longitudinal transitions, latent conditioning coordinates, replicate-specific observed displacements and operational endpoint classes.	Step-4 multirepresentation trajectories; optional Step-2 posterior files for propagated uncertainty.	longitudinal_transitions.parquet; transition assembly manifest/report.	Generic transition universe used by Steps 6 and 9–16 and reused by synthetic validation.
6	code/01_core/6-transition_support_characterization.py	Analysis / descriptive	3.7	Characterizes the transition universe, temporal/subject coverage, operational classes and estimator-specific support including reciprocal AB/BA eligibility and common4.	Step-5 longitudinal_transitions.parquet.	Transition summaries, lag/interval coverage, operational-class composition, estimand-support tables and structural/readiness audits.	Descriptive bridge between transition assembly and the downstream estimators.
7	code/02_pseudo_reference/7-pseudo_forward_technical_null_compact.py	Analysis / technical null	4.1–4.7	Evaluates the pseudo-longitudinal technical null of the observed replicate-decoupled forward estimator using reciprocal AB/BA folds and exact equal weighting after binning.	Exact 2,000 pseudo-design configurations generated from 12 technical measurements; compact pseudo configuration caches produced via the 66-pair bank.	Configuration-level forward metrics/curves, randomization envelopes, AB/BA concordance, matched same-vs-cross controls and support summaries.	Provides the technical reference used by Step 10. Pseudo configurations are randomization units, not biological subjects.
8	code/02_pseudo_reference/8-pseudo_fluctuation_conditioning_validation_pairbank.py	Analysis / technical null	4.8–4.13	Evaluates pseudo technical-reference fluctuation structure using signed cross-replicate covariance on common4 support with xmid_latent conditioning over pseudo-lags 1–5.	Reusable pair-transition bank built from the exact pseudo design and 66 fitted unordered source pairs.	Configuration-level binned cross_cov/same_var_mean/replicate_specific_excess metrics, randomization envelopes, temporal-slope summaries and support/audit tables.	Provides the pseudo fluctuation technical reference used by Step 12; pseudo-lag is arbitrary technical ordering, not biological duration.
9	code/03_validation/9-observed_replicate_decoupled_forward_drift.py	Analysis	5.1–5.3	Estimates genuine one-week longitudinal forward dynamics using reciprocal cross-replicate AB/BA folds: one replicate defines the initial conditioning coordinate and the other measures displacement.	Step-5 transitions with forward_ab_eligible / forward_ba_eligible support.	AB and BA forward profiles; exact 0.5/0.5 combined curve; same-vs-cross controls; bootstrap, subject and LOSO summaries.	Primary longitudinal forward estimator; feeds Step 10 and is reused in observation-domain sensitivity analyses.
10	code/03_validation/10-longitudinal_vs_pseudo_forward_null.py	Analysis / cross-dataset comparison	5.4	Compares genuine forward structure with the pseudo technical-null ensemble in shared native absolute-abundance support and within-unit percentile geometry.	Step-9 genuine longitudinal outputs and Step-7 pseudo technical-null outputs.	Matched-support comparisons, pseudo-null metrics, empirical tests, absolute/percentile geometry summaries and support audits.	Direct technical-null benchmark for the observed forward structure.
11	code/03_validation/11-cross_replicate_fluctuation_dynamics.py	Analysis	5.5–5.8	Quantifies replicate-consistent longitudinal fluctuations using signed cross-replicate covariance of replicate-specific observed displacements conditioned on xmid_latent and lag, with common4 support.	Step-5 transitions on common4 support.	cross_cov, same_var_mean and replicate_specific_excess by abundance/lag; subject/interval outputs and sufficient-statistic tables.	Primary fluctuation estimator; feeds Steps 12, 13 and 14 and is reused by Steps 15–16.
12	code/03_validation/12-longitudinal_vs_pseudo_cross_replicate_fluctuations.py	Analysis / cross-dataset comparison	5.9–5.11	Compares genuine longitudinal cross-replicate covariance with the pseudo technical reference using matched native xmid_latent support without filling unsupported pseudo bins.	Step-11 longitudinal outputs and Step-8 pseudo outputs.	Shared-support tables, pointwise covariance comparisons, pseudo-configuration matched-support metrics, empirical tests and joint comparison.	Technical-reference benchmark only; pseudo values are not subtracted before Step 13.
13	code/03_validation/13-temporal_fluctuation_scaling.py	Analysis / model comparison	6.1–6.8	Evaluates temporal scaling of genuine signed cross_cov over lags 1–5 weeks on a fixed abundance core and complete-case subject cohort, with joint subject bootstrap/model comparison.	Step-11 subject-level fluctuation outputs and support tables.	Core-bin selection; complete-case subjects; temporal profiles/slopes; model comparison; joint subject bootstrap; Step-14 contract.	Primary temporal-scaling analysis; frozen core/cohort is inherited by Step 14 and downstream sensitivity analyses.
14	code/04_controls/14-interval_position_structure.py	Analysis / sensitivity	7.2–7.8	Tests calendar-position, common-start/common-end anchoring and subject-composition sensitivity while inheriting the Step-13 abundance core and complete-case subject universe.	Step-11 interval-resolved quantities plus the Step-13 frozen core/cohort contract.	Interval-position tests, anchored profiles/slopes, subject-matching diagnostics, abundance-resolved sensitivities and Step-15 contract.	Composition and interval-geometry control downstream of Step 13.
15	code/04_controls/15-detectability_boundary_sensitivity.py	Analysis / sensitivity	7.9–7.14	At fixed alpha=0.05, tests sensitivity to the included operational observation domain: T0PLUS vs TT/TF for forward dynamics and NON_FF vs TT for fluctuation/temporal analyses.	Step-5 transitions and finalized Step-9, Step-11, Step-13 and Step-14 outputs/contracts.	Operational-class composition, forward-domain curves/contrasts, fluctuation-domain comparisons, common-core temporal profiles and slope summaries.	Fixed-threshold inclusion sensitivity; complemented by Step 16 numerical-threshold reclassification.
16	code/04_controls/16-analyze_observation_threshold_robustness.py	Analysis / sensitivity	7.15–7.20	Tests robustness across operational thresholds alpha=0.10, 0.05, 0.025 and 0.01 while keeping latent-state inference fixed and reclassifying endpoint operational T/F states.	Step-5 transitions; finalized Step-9/11/13/14 outputs; validated Step-15 analysis implementation.	Cross-alpha class composition/TT retention; forward curves/slopes; fluctuation differences; cross-alpha common support; temporal profiles/slopes.	Complements Step 15 by changing the numerical operational threshold rather than only the included domain at fixed alpha.
